# Evaluating the Effectiveness of Parameter-Efficient Fine-Tuning in Genomic Classification Tasks

**DOI:** 10.1101/2025.08.21.671544

**Authors:** Daniel Berman, Daniel Jimenez, Stanley Ta, Brian Merritt, Jeremy Ratcliff, Vijay Narayan

**Author notes:** Co-senior authors (Jeremy Ratcliff, Vijay Narayan). Google DeepMind, 14–18 Handyside Street, London, N1C 4DN, United Kingdom (Jeremy Ratcliff).

## Abstract

Foundation models are increasingly being leveraged for biological tasks. To address the high memory requirements of fine-tuning large pre-trained language models, parameter efficient fine-tuning (PEFT) methods are also being increasingly utilized. Previous studies have shown minimal, if any, loss in performance when using PEFT on binary classification tasks. However, the impact of using PEFT on tasks with large classification spaces has not been systemically evaluated. In this work, we apply PEFT to the problem of taxonomic classification using pre-trained genomic language models as the classification backbone. We explore various training strategies—including PEFT, full fine-tuning, and partial fine-tuning—for classifying sequences at the superkingdom, phylum, and genus levels. We find that PEFT-trained models significantly underperform compared to those trained via full fine-tuning or partial fine-tuning. Additionally, we demonstrate increased performance of pretrained models over those randomly initialized.
