## Supplementary material for "Evaluating the Effectiveness of Parameter-Efficient Fine-Tuning in Genomic Classification Tasks": PEFT Supplementary Complete Results

### Sheet: Sheet1
ID	superkingdom Balanced Accuracy	phylum Balanced Accuracy	genus Balanced Accuracy	Percent Trainable parameters	train time/epoch (hrs)	data amount	training condition	model	training data	testing data	randomization	freeze_layers_fraction	epochs	learning_rate	fp16	weight_decay	warmup_ratio
1	0.9916	0.9695	0.6075	1	29.8932	1	fine-tune	DNABERT-2-117M	train_process_stratified.csv	/home/apluser/analysis/analysis/process_bertax/bertax_out_split/test_process_stratified.csv	FALSE	0	5	2.5e-05	FALSE	0	0
2	0.9905	0.9677	0.6189	1	29.9205	1	fine-tune	DNABERT-S	train_process_stratified.csv	/home/apluser/analysis/analysis/process_bertax/bertax_out_split/test_process_stratified.csv	FALSE	0	5	2.5e-05	FALSE	0	0
3	0.9941	0.98	0.7314	1	3.69222	1	fine-tune	nucleotide-transformer-v2-100m-multi-species	train_process_stratified.csv	/home/apluser/analysis/analysis/process_bertax/bertax_out_split/test_process_stratified.csv	FALSE	0	5	0.0001	FALSE	0	0
4	0.9937	0.9789	0.7333	1	5.62728	1	fine-tune	nucleotide-transformer-v2-250m-multi-species	train_process_stratified.csv	/home/apluser/analysis/analysis/process_bertax/bertax_out_split/test_process_stratified.csv	FALSE	0	5	0.0001	FALSE	0	0
5	0.7622	0.147	0.0066	1	0.00597056	0.03	fine-tune	nucleotide-transformer-v2-50m-multi-species	train_substratified.tsv	/home/apluser/analysis/analysis/process_bertax/bertax_out_split/test_process_stratified.csv	FALSE	0	5	2e-05	FALSE	0	0
6	0.9905	0.9739	0.7164	1	2.09106	1	fine-tune	nucleotide-transformer-v2-50m-multi-species	train_process_stratified.csv	/home/apluser/analysis/analysis/process_bertax/bertax_out_split/test_process_stratified.csv	FALSE	0	5	0.0002	FALSE	0	0
7	0.9742	0.9373	0.5215	0.2416	18.4028	1	partial_frozen, 0.75, lr=1e-5	DNABERT-2-117M	train_process_stratified.csv	/home/apluser/analysis/analysis/process_bertax/bertax_out_split/test_process_stratified.csv	FALSE	0.75	5	2.5e-05	FALSE	0	0
8	0.9698	0.9224	0.4931	0.2416	18.4068	1	partial_frozen, 0.75, lr=1e-5	DNABERT-S	train_process_stratified.csv	/home/apluser/analysis/analysis/process_bertax/bertax_out_split/test_process_stratified.csv	FALSE	0.75	5	2.5e-05	FALSE	0	0
9	0.9881	0.9625	0.6555	0.2464	2.08583	1	partial_frozen, 0.75, lr=1e-5	nucleotide-transformer-v2-100m-multi-species	train_process_stratified.csv	/home/apluser/analysis/analysis/process_bertax/bertax_out_split/test_process_stratified.csv	FALSE	0.75	5	0.0001	FALSE	0	0
10	0.9912	0.9696	0.6767	0.2317	2.88422	1	partial_frozen, 0.75, lr=1e-5	nucleotide-transformer-v2-250m-multi-species	train_process_stratified.csv	/home/apluser/analysis/analysis/process_bertax/bertax_out_split/test_process_stratified.csv	FALSE	0.75	5	0.0001	FALSE	0	0
11	0.7622	0.1999	0.0608	0.2252	0.00327833	0.03	partial_frozen, 0.75, lr=1e-5	nucleotide-transformer-v2-50m-multi-species	train_substratified.tsv	/home/apluser/analysis/analysis/process_bertax/bertax_out_split/test_process_stratified.csv	FALSE	0.75	5	0.0002	FALSE	0	0
12	0.9785	0.9456	0.6282	0.2252	1.41233	1	partial_frozen, 0.75, lr=1e-5	nucleotide-transformer-v2-50m-multi-species	train_process_stratified.csv	/home/apluser/analysis/analysis/process_bertax/bertax_out_split/test_process_stratified.csv	FALSE	0.75	5	0.0002	FALSE	0	0
13	0.602	0.0812	0.001	0.0003	29.0179	1	peft_ia3	DNABERT-2-117M	train_process_stratified.csv	/home/apluser/analysis/analysis/process_bertax/bertax_out_split/test_process_stratified.csv	FALSE	0	5	2.5e-05	FALSE	0	0
14	0.6511	0.0945	0.0008	0.0003	29.5446	1	peft_ia3	DNABERT-S	train_process_stratified.csv	/home/apluser/analysis/analysis/process_bertax/bertax_out_split/test_process_stratified.csv	FALSE	0	5	2.5e-05	FALSE	0	0
15	0.7858	0.1859	0.0077	0.0003	3.32561	1	peft_ia3	nucleotide-transformer-v2-100m-multi-species	train_process_stratified.csv	/home/apluser/analysis/analysis/process_bertax/bertax_out_split/test_process_stratified.csv	FALSE	0	5	0.0001	FALSE	0	0
16	0.8212	0.2609	0.0151	0.0002	4.80072	1	peft_ia3	nucleotide-transformer-v2-250m-multi-species	train_process_stratified.csv	/home/apluser/analysis/analysis/process_bertax/bertax_out_split/test_process_stratified.csv	FALSE	0	5	0.0001	FALSE	0	0
17	0.7309	0.1434	0.005	0.0003	1.88889	1	peft_ia3	nucleotide-transformer-v2-50m-multi-species	train_process_stratified.csv	/home/apluser/analysis/analysis/process_bertax/bertax_out_split/test_process_stratified.csv	FALSE	0	5	0.0002	FALSE	0	0
18	0.2565	0.0138	0.0005	0.0003	0.00546833	0.03	peft_ia3	nucleotide-transformer-v2-50m-multi-species	train_substratified.tsv	/home/apluser/analysis/analysis/process_bertax/bertax_out_split/test_process_stratified.csv	FALSE	0	5	0.0002	FALSE	0	0
19	0.8228	0.1545	0.0002	0.0004	29.0601	1	peft_lora, r=1	DNABERT-2-117M	train_process_stratified.csv	/home/apluser/analysis/analysis/process_bertax/bertax_out_split/test_process_stratified.csv	FALSE	0	5	2.5e-05	FALSE	0	0
20	0.8477	0.1624	0.0023	0.000315077	29.0908	1	peft_lora, r=1	DNABERT-S	train_process_stratified.csv	/home/apluser/analysis/analysis/process_bertax/bertax_out_split/test_process_stratified.csv	FALSE	0	5	2.5e-05	FALSE	0	0
21	0.8369	0.3361	0.0186	0.000315077	3.43633	1	peft_lora, r=1	nucleotide-transformer-v2-100m-multi-species	train_process_stratified.csv	/home/apluser/analysis/analysis/process_bertax/bertax_out_split/test_process_stratified.csv	FALSE	0	5	0.0001	FALSE	0	0
22	0.8952	0.5021	0.035	0.000294912	4.93917	1	peft_lora, r=1	nucleotide-transformer-v2-250m-multi-species	train_process_stratified.csv	/home/apluser/analysis/analysis/process_bertax/bertax_out_split/test_process_stratified.csv	FALSE	0	5	0.0001	FALSE	0	0
23	0.6111	0.062	0.0002	0.0004	0.00560167	0.03	peft_lora, r=1	nucleotide-transformer-v2-50m-multi-species	train_substratified.tsv	/home/apluser/analysis/analysis/process_bertax/bertax_out_split/test_process_stratified.csv	FALSE	0	5	0.0002	FALSE	0	0
24	0.8219	0.2179	0.0102	0.0004	1.94206	1	peft_lora, r=1	nucleotide-transformer-v2-50m-multi-species	train_process_stratified.csv	/home/apluser/analysis/analysis/process_bertax/bertax_out_split/test_process_stratified.csv	FALSE	0	5	0.0002	FALSE	0	0
25	0.9422	0.8113	0.0881	0.0087	2.55878	1	peft_lora, r=20, lr=5e-5	nucleotide-transformer-v2-50m-multi-species	train_process_stratified.csv	/home/apluser/analysis/analysis/process_bertax/bertax_out_split/test_process_stratified.csv	FALSE	0	5	0.0005	FALSE	0	0
26	0.8869	0.4859	0.0329	0.0017	2.21689	1	peft_lora, r=4, lr=2e-5	nucleotide-transformer-v2-50m-multi-species	train_process_stratified.csv	/home/apluser/analysis/analysis/process_bertax/bertax_out_split/test_process_stratified.csv	FALSE	0	5	0.0002	FALSE	0	0
27	0.8873	0.5339	0.0386	0.0017	2.53889	1	peft_lora, r=4, lr=5e-5	nucleotide-transformer-v2-50m-multi-species	train_process_stratified.csv	/home/apluser/analysis/analysis/process_bertax/bertax_out_split/test_process_stratified.csv	FALSE	0	5	0.0005	FALSE	0	0
28	0.9831	0.9483	0.583	1	30.2821	1	randomization	DNABERT-2-117M	train_process_stratified.csv	/home/apluser/analysis/analysis/process_bertax/bertax_out_split/test_process_stratified.csv	TRUE	0	5	2.5e-05	FALSE	0	0
29	0.9834	0.9485	0.5834	1	30.0866	1	randomization	DNABERT-S	train_process_stratified.csv	/home/apluser/analysis/analysis/process_bertax/bertax_out_split/test_process_stratified.csv	TRUE	0	5	2.5e-05	FALSE	0	0
30	0.9547	0.8817	0.5001	1	3.675	1	randomization	nucleotide-transformer-v2-100m-multi-species	train_process_stratified.csv	/home/apluser/analysis/analysis/process_bertax/bertax_out_split/test_process_stratified.csv	TRUE	0	5	0.0001	FALSE	0	0
31	0.9605	0.8898	0.5092	1	5.62411	1	randomization	nucleotide-transformer-v2-250m-multi-species	train_process_stratified.csv	/home/apluser/analysis/analysis/process_bertax/bertax_out_split/test_process_stratified.csv	TRUE	0	5	0.0001	FALSE	0	0
32	0.7077	0.1126	0.0095	1	0.00596889	0.03	randomization	nucleotide-transformer-v2-50m-multi-species	train_substratified.tsv	/home/apluser/analysis/analysis/process_bertax/bertax_out_split/test.tsv	TRUE	0	5	0.0002	FALSE	0	0
33	0.9532	0.8745	0.4993	1	2.09133	1	randomization	nucleotide-transformer-v2-50m-multi-species	train_process_stratified.csv	/home/apluser/analysis/analysis/process_bertax/bertax_out_split/test_process_stratified.csv	TRUE	0	5	0.0002	FALSE	0	0
